# Influences of chemotype and parental genotype on metabolic fingerprints of tansy plants uncovered by predictive metabolomics

**DOI:** 10.1101/2023.02.16.528607

**Authors:** Thomas Dussarrat, Rabea Schweiger, Dominik Ziaja, Thuan T. N. Nguyen, Liv Krause, Ruth Jakobs, Elisabeth J. Eilers, Caroline Müller

## Abstract

Intraspecific plant chemodiversity shapes plant-environment interactions. Within species, chemotypes can be defined according to variation in dominant specialised metabolites belonging to certain classes. Different ecological functions could be assigned to these distinct chemotypes. However, the roles of other metabolic variations and the parental genotype of the chemotypes remain poorly explored. Here, we first compared the capacity of terpenoid profiles and metabolic fingerprints to distinguish five chemotypes of common tansy (*Tanacetum vulgare*) and depict satellite metabolic differences. Metabolic fingerprints captured higher satellite variation while preserving the ability to define chemotypes. These satellite differences might influence plant performance and interactions with the environment. Next, to characterise the influence of the maternal genotype on chemodiversity, we performed variation partitioning and generalised linear modelling. Our findings revealed that maternal genotype was a higher source of chemical variation than chemotype. Predictive metabolomics unveiled 184 markers predicting maternal genotype with 89% accuracy. These markers included, among others, phenolics, whose functions in plant-environment interactions are well established. Hence, these findings place parental genotype at the forefront of intraspecific chemodiversity. We thus recommend considering this factor when comparing the ecology of various chemotypes. Besides, the combined inclusion of inherited and satellite metabolic variation in computational models may help connecting chemodiversity and evolutionary principles.
