## Supplemental Table S4 for "Influences of chemotype and parental genotype on metabolic fingerprints of tansy plants uncovered by predictive metabolomics"

### Sheet: Table S4
Table S4_Ranking of LC-MS features predicting chemotypes
VarID	Presence in best models A	Presence in best models B	Presence in best models C	Presence in best models D	Presence in best models E	Sum	Rank
LC_1976	1	374	498	6	9	888	1
LC_0155	24	52	119	500	41	736	2
LC_1697	4	8	7	198	499	716	3
LC_1273	484	36	43	34	65	662	4
LC_0352	11	80	89	417	33	630	5
LC_1344	25	496	7	52	35	615	6
LC_2350	460	32	44	25	44	605	7
LC_1472	5	7	8	108	474	602	8
LC_2757	4	43	492	37	17	593	9
LC_4785	14	12	490	25	24	565	10
LC_2077	14	494	6	25	22	561	11
LC_3434	41	14	12	484	8	559	12
LC_2152	17	22	26	483	3	551	13
LC_2563	94	32	39	285	98	548	14
LC_1863	25	441	3	44	31	544	15
LC_1271	491	6	9	27	10	543	16
LC_2555	68	19	42	393	18	540	17
LC_3966	457	8	8	32	8	513	18
LC_1828	17	182	298	1	2	500	19
LC_0263	12	345	124	10	7	498	20
LC_4413	11	13	63	331	74	492	21
LC_4902	10	41	20	31	385	487	22
LC_2735	445	8	7	5	18	483	23
LC_0274	21	19	28	129	282	479	24
LC_1786	2	412	22	27	12	475	25
LC_1505	13	24	29	11	397	474	26
LC_3815	429	9	11	13	10	472	27
LC_3961	39	13	24	376	18	470	28
LC_3854	9	6	8	34	406	463	29
LC_4931	4	3	4	58	393	462	30
LC_0750	38	24	25	354	0	441	31
LC_3324	9	3	3	49	377	441	32
LC_2507	8	376	40	5	6	435	33
LC_1540	3	22	385	3	2	415	34
LC_3873	12	8	10	19	358	407	35
LC_3300	10	5	5	0	385	405	36
LC_1874	8	31	351	4	6	400	37
LC_2348	343	12	14	8	20	397	38
LC_2766	5	353	16	16	5	395	39
LC_5007	343	8	9	25	8	393	40
LC_1404	3	44	317	6	6	376	41
LC_1934	4	13	353	2	1	373	42
LC_1261	9	1	3	332	23	368	43
LC_3664	5	4	4	40	314	367	44
LC_4685	35	17	202	69	42	365	45
LC_3456	4	4	3	10	342	363	46
LC_3851	3	329	6	12	5	355	47
LC_4220	1	8	9	99	238	355	48
LC_2792	10	312	7	15	6	350	49
LC_1541	307	5	23	3	7	345	50
LC_3453	4	4	2	38	297	345	51
LC_4696	66	64	196	7	6	339	52
LC_1845	12	137	183	5	1	338	53
LC_2559	198	28	33	35	39	333	54
LC_2453	16	59	130	109	16	330	55
LC_1911	29	237	10	33	19	328	56
LC_3504	21	5	6	292	3	327	57
LC_1481	23	167	48	54	30	322	58
LC_3738	9	4	5	25	273	316	59
LC_3663	10	5	4	22	274	315	60
LC_2605	5	28	273	0	2	308	61
LC_3869	4	4	2	39	258	307	62
LC_4063	11	5	13	264	13	306	63
LC_0106	210	34	55	3	3	305	64
LC_0220	173	38	85	5	2	303	65
LC_2452	12	70	107	66	43	298	66
LC_2616	39	2	7	249	0	297	67
LC_1272	267	3	4	15	7	296	68
LC_2509	4	272	12	3	4	295	69
LC_2566	10	4	4	254	16	288	70
LC_2982	7	4	271	3	2	287	71
LC_1854	6	17	260	2	1	286	72
LC_3382	9	2	2	262	10	285	73
LC_2760	1	36	235	6	7	285	74
LC_3264	12	5	6	0	255	278	75
LC_4335	29	62	115	33	35	274	76
LC_3946	36	12	21	176	23	268	77
LC_3658	9	8	8	80	161	266	78
LC_3230	9	4	4	0	246	263	79
LC_1346	3	5	252	1	1	262	80
LC_2353	220	11	12	2	13	258	81
LC_2725	22	3	21	208	1	255	82
LC_3700	6	4	2	31	211	254	83
LC_3458	28	4	15	189	15	251	84
LC_1148	1	2	3	44	200	250	85
LC_1891	7	19	14	200	9	249	86
LC_3108	3	3	3	42	197	248	87
LC_4416	200	1	23	5	18	247	88
LC_3503	36	12	17	153	28	246	89
LC_3554	2	3	1	10	225	241	90
LC_3029	3	10	205	14	7	239	91
LC_3380	4	2	2	8	220	236	92
LC_1286	171	3	23	28	10	235	93
LC_4463	27	55	90	31	32	235	94
LC_3763	8	4	4	11	208	235	95
LC_1338	9	79	60	50	36	234	96
LC_4982	200	2	4	19	4	229	97
LC_2554	28	3	27	168	3	229	98
LC_1735	19	161	29	6	11	226	99
LC_1833	2	1	0	11	208	222	100
LC_0307	35	7	7	41	131	221	101
LC_2565	32	15	16	144	14	221	102
LC_2933	4	0	3	37	175	219	103
LC_2351	179	5	14	2	17	217	104
LC_1532	6	3	3	18	187	217	105
LC_3640	8	4	4	31	168	215	106
LC_3043	4	3	3	5	200	215	107
LC_2266	144	8	25	10	25	212	108
LC_3168	14	21	161	10	5	211	109
LC_2174	2	1	0	15	192	210	110
LC_3743	36	11	10	151	1	209	111
LC_0828	21	6	80	77	24	208	112
LC_0600	178	4	4	16	4	206	113
LC_4401	35	46	80	37	8	206	114
LC_3335	156	13	11	12	11	203	115
LC_4586	37	4	6	141	13	201	116
LC_1190	5	9	3	170	12	199	117
LC_0077	11	4	6	160	15	196	118
LC_2102	6	9	177	2	2	196	119
LC_2047	4	179	9	2	2	196	120
LC_2455	14	50	54	61	14	193	121
LC_3141	13	8	7	7	158	193	122
LC_4547	4	8	155	12	13	192	123
LC_4056	6	37	125	13	7	188	124
LC_4055	5	16	138	25	3	187	125
LC_3552	1	4	5	145	32	187	126
LC_3020	10	0	7	5	164	186	127
LC_4466	62	40	47	6	30	185	128
LC_0976	26	3	106	41	8	184	129
LC_3705	19	32	103	26	3	183	130
LC_0187	5	8	4	8	158	183	131
LC_3507	5	10	148	12	8	183	132
LC_3762	160	3	4	11	3	181	133
LC_2796	45	88	21	6	21	181	134
LC_4503	81	18	15	25	41	180	135
LC_4108	19	52	92	5	12	180	136
LC_2225	1	4	14	24	137	180	137
LC_4841	4	18	152	1	3	178	138
LC_0598	154	4	6	8	5	177	139
LC_3872	28	11	15	91	31	176	140
LC_3160	10	139	2	17	8	176	141
LC_3591	2	7	164	2	1	176	142
LC_4878	3	11	157	3	1	175	143
LC_4538	89	32	36	3	14	174	144
LC_2283	148	2	4	9	9	172	145
LC_1042	11	3	8	124	23	169	146
LC_1853	15	20	94	26	12	167	147
LC_3638	4	3	3	5	151	166	148
LC_3683	2	19	113	22	10	166	149
LC_0716	6	4	14	131	10	165	150
LC_4530	28	26	32	11	67	164	151
LC_4971	22	8	93	26	14	163	152
LC_3261	5	3	2	6	147	163	153
LC_3740	122	3	4	8	25	162	154
LC_4980	135	4	9	5	8	161	155
LC_2051	9	2	3	25	122	161	156
LC_4936	6	77	51	21	6	161	157
LC_4949	5	13	11	25	107	161	158
LC_0266	4	14	134	6	2	160	159
LC_4941	18	99	0	42	0	159	160
LC_0364	2	23	4	4	126	159	161
LC_0665	2	21	18	36	79	156	162
LC_0131	22	63	39	19	12	155	163
LC_2457	15	16	102	8	14	155	164
LC_2961	1	109	4	33	8	155	165
LC_3173	43	81	11	3	14	152	166
LC_2458	10	40	40	37	25	152	167
LC_1923	109	10	8	6	18	151	168
LC_3635	5	126	11	4	5	151	169
LC_2310	2	136	9	0	3	150	170
LC_3690	4	3	3	4	135	149	171
LC_3634	119	4	3	22	0	148	172
LC_4330	5	29	35	68	9	146	173
LC_3342	1	1	138	4	2	146	174
LC_2370	126	2	4	10	3	145	175
LC_4981	95	9	18	3	20	145	176
LC_2558	130	2	3	5	4	144	177
LC_0811	3	127	10	1	3	144	178
LC_3804	2	2	136	1	2	143	179
LC_1587	6	48	33	29	25	141	180
LC_1468	2	10	16	79	34	141	181
LC_0309	28	12	6	84	10	140	182
LC_2200	22	2	4	46	65	139	183
LC_3624	3	8	127	1	0	139	184
LC_4821	13	41	53	28	3	138	185
LC_3358	5	1	123	5	3	137	186
LC_2629	14	79	7	15	21	136	187
LC_2193	1	3	5	107	20	136	188
LC_2803	1	131	3	0	1	136	189
LC_4833	90	4	24	12	4	134	190
LC_2609	9	102	9	8	6	134	191
LC_3024	38	1	16	21	57	133	192
LC_3557	31	16	15	53	17	132	193
LC_2089	3	1	0	9	119	132	194
LC_0799	2	5	123	1	1	132	195
LC_2061	14	13	15	57	32	131	196
LC_3614	3	3	3	23	99	131	197
LC_3887	0	108	5	11	7	131	198
LC_2120	104	4	7	4	10	129	199
LC_4786	62	11	14	28	13	128	200
LC_2287	17	2	2	28	79	128	201
LC_3391	3	8	5	101	11	128	202
LC_3716	1	20	67	29	11	128	203
LC_2569	13	1	17	82	14	127	204
LC_2794	10	79	11	18	9	127	205
LC_3402	102	1	1	17	5	126	206
LC_1281	58	3	2	60	3	126	207
LC_4820	9	19	21	73	4	126	208
LC_0637	6	1	12	47	60	126	209
LC_1233	23	11	8	65	18	125	210
LC_2307	22	50	21	3	28	124	211
LC_0729	3	108	8	4	1	124	212
LC_0183	6	6	85	20	6	123	213
LC_3162	2	87	12	14	8	123	214
LC_2255	1	2	23	72	25	123	215
LC_4894	34	19	3	64	2	122	216
LC_4041	5	20	32	50	15	122	217
LC_3745	4	32	50	25	11	122	218
LC_4784	13	90	8	9	1	121	219
LC_3768	8	20	60	28	5	121	220
LC_3241	2	98	8	2	11	121	221
LC_1957	34	3	3	28	52	120	222
LC_3243	3	96	10	4	7	120	223
LC_4986	100	1	3	13	2	119	224
LC_1444	10	15	82	7	5	119	225
LC_0058	7	6	6	84	16	119	226
LC_4412	58	18	18	19	4	117	227
LC_3767	11	44	45	12	5	117	228
LC_2442	9	1	13	90	4	117	229
LC_3424	7	93	6	7	4	117	230
LC_1646	31	14	23	5	43	116	231
LC_3756	21	11	11	63	10	116	232
LC_3089	2	6	104	2	2	116	233
LC_4914	97	2	4	8	4	115	234
LC_2841	3	7	15	38	52	115	235
LC_3895	3	102	3	2	5	115	236
LC_3280	90	4	8	12	0	114	237
LC_2649	73	12	13	10	6	114	238
LC_2326	17	2	2	29	64	114	239
LC_3639	13	48	34	11	8	114	240
LC_3769	7	37	38	22	10	114	241
LC_1506	6	3	3	74	28	114	242
LC_3914	2	91	3	12	6	114	243
LC_2456	23	13	63	3	11	113	244
LC_0392	14	66	24	4	5	113	245
LC_2791	7	0	11	89	6	113	246
LC_3678	5	3	93	9	3	113	247
LC_2890	4	5	78	18	8	113	248
LC_3749	2	99	2	5	5	113	249
LC_3625	1	98	12	1	1	113	250
LC_3312	95	5	5	2	5	112	251
LC_1019	84	14	7	4	3	112	252
LC_4560	56	0	4	48	4	112	253
LC_3509	18	8	4	79	3	112	254
LC_2958	4	1	0	17	90	112	255
LC_2377	12	64	1	33	1	111	256
LC_2892	8	20	70	10	3	111	257
LC_4209	6	25	73	3	4	111	258
LC_1937	2	1	2	15	91	111	259
LC_1917	58	8	5	38	1	110	260
LC_1003	2	1	25	81	1	110	261
LC_3817	2	97	4	4	3	110	262
LC_0441	89	2	5	10	3	109	263
LC_1299	78	12	4	10	5	109	264
LC_3484	5	5	84	9	6	109	265
LC_2955	73	8	4	16	7	108	266
LC_0540	6	2	67	32	1	108	267
LC_3911	2	1	100	3	2	108	268
LC_4008	2	81	1	18	6	108	269
LC_0007	26	1	3	5	72	107	270
LC_2957	24	11	57	10	5	107	271
LC_4359	12	31	33	11	20	107	272
LC_3677	6	65	2	26	8	107	273
LC_3361	2	5	97	2	1	107	274
LC_4827	63	0	9	31	3	106	275
LC_2167	4	3	3	94	2	106	276
LC_4453	9	3	1	85	7	105	277
LC_0673	7	57	4	37	0	105	278
LC_4336	86	3	4	7	4	104	279
LC_1625	12	21	62	6	3	104	280
LC_0926	9	12	16	54	13	104	281
LC_3632	5	71	1	19	8	104	282
LC_3126	4	4	3	6	87	104	283
LC_2468	8	4	79	11	1	103	284
LC_5006	8	7	43	43	2	103	285
LC_3726	7	27	42	19	8	103	286
LC_0166	3	10	73	8	9	103	287
LC_1028	1	15	76	3	8	103	288
LC_1931	8	76	2	12	4	102	289
LC_1559	2	6	79	4	11	102	290
LC_2862	2	2	3	32	63	102	291
LC_2187	62	20	12	5	2	101	292
LC_3116	61	5	12	14	9	101	293
LC_0958	23	28	34	2	14	101	294
LC_4970	16	2	1	79	3	101	295
LC_1912	10	9	70	8	4	101	296
LC_4814	8	29	43	16	5	101	297
LC_3561	4	2	0	10	85	101	298
LC_3203	0	1	0	7	93	101	299
LC_3170	29	50	10	4	7	100	300
LC_2940	21	42	34	2	1	100	301
LC_2635	11	2	37	19	31	100	302
LC_0037	79	13	2	4	1	99	303
LC_4021	42	8	4	44	1	99	304
LC_4382	12	22	54	10	1	99	305
LC_1765	2	2	41	52	2	99	306
LC_2082	2	5	51	20	21	99	307
LC_3473	0	0	0	3	96	99	308
LC_1244	90	1	1	4	2	98	309
LC_2606	23	3	21	49	2	98	310
LC_0053	11	4	6	58	19	98	311
LC_3567	7	49	6	23	13	98	312
LC_1508	4	4	1	66	23	98	313
LC_4657	4	66	11	8	9	98	314
LC_3309	0	1	67	18	12	98	315
LC_2074	28	34	8	22	5	97	316
LC_2032	7	5	52	25	8	97	317
LC_3856	7	66	11	7	6	97	318
LC_1467	3	4	36	53	1	97	319
LC_3146	3	2	3	32	57	97	320
LC_1860	2	2	84	5	4	97	321
LC_0516	1	54	13	25	4	97	322
LC_0613	52	5	6	32	1	96	323
LC_1760	37	7	7	28	17	96	324
LC_0399	5	14	7	70	0	96	325
LC_3831	5	76	7	7	1	96	326
LC_0744	27	3	9	43	13	95	327
LC_0709	7	7	68	9	4	95	328
LC_3038	4	3	81	7	0	95	329
LC_4674	12	4	3	71	4	94	330
LC_2795	10	61	6	8	9	94	331
LC_3127	6	73	8	3	4	94	332
LC_5015	6	58	8	18	4	94	333
LC_4449	2	12	11	10	59	94	334
LC_0425	53	7	7	22	4	93	335
LC_3216	16	62	3	10	2	93	336
LC_2460	7	29	18	27	12	93	337
LC_2772	2	8	82	0	1	93	338
LC_3065	2	2	2	7	80	93	339
LC_4812	39	9	3	38	3	92	340
LC_0464	24	4	2	58	4	92	341
LC_4831	0	13	24	2	53	92	342
LC_1986	39	1	3	15	33	91	343
LC_2248	22	2	18	48	1	91	344
LC_3169	19	61	4	5	2	91	345
LC_0867	0	2	58	30	1	91	346
LC_0387	60	1	5	21	3	90	347
LC_0678	5	17	26	39	3	90	348
LC_3737	4	18	37	17	14	90	349
LC_1558	2	5	67	3	13	90	350
LC_0582	54	4	17	8	6	89	351
LC_1662	20	30	14	14	11	89	352
LC_2148	6	5	63	9	6	89	353
LC_4312	4	27	30	22	6	89	354
LC_1996	1	69	16	1	1	88	355
LC_3985	5	6	64	8	4	87	356
LC_4473	55	2	4	23	2	86	357
LC_0319	5	8	2	27	44	86	358
LC_4924	5	56	10	12	3	86	359
LC_3070	2	11	1	61	11	86	360
LC_3563	2	4	77	2	1	86	361
LC_4020	1	6	79	0	0	86	362
LC_1602	35	0	6	22	22	85	363
LC_0896	30	9	7	21	18	85	364
LC_0742	14	7	4	16	44	85	365
LC_0264	3	3	41	6	32	85	366
LC_0858	3	11	19	50	2	85	367
LC_2924	3	66	11	2	3	85	368
LC_1471	2	1	0	18	64	85	369
LC_3564	5	66	0	9	4	84	370
LC_2912	3	38	1	37	5	84	371
LC_3293	3	62	2	12	5	84	372
LC_2894	50	12	11	4	6	83	373
LC_4672	6	3	3	53	18	83	374
LC_4100	5	6	2	48	22	83	375
LC_2809	3	1	1	4	74	83	376
LC_3551	3	6	8	47	19	83	377
LC_4699	3	7	4	22	47	83	378
LC_4758	39	3	3	21	16	82	379
LC_1892	29	2	2	23	26	82	380
LC_2902	19	28	12	21	2	82	381
LC_0537	17	13	1	47	4	82	382
LC_0569	4	1	1	24	52	82	383
LC_2352	64	3	4	6	4	81	384
LC_4836	43	6	2	15	15	81	385
LC_2301	11	9	54	5	2	81	386
LC_2604	7	51	14	7	2	81	387
LC_0586	3	58	3	5	12	81	388
LC_0520	1	66	8	3	3	81	389
LC_0685	1	26	20	6	28	81	390
LC_4146	41	3	6	20	10	80	391
LC_4639	11	12	33	1	23	80	392
LC_4595	10	6	3	5	56	80	393
LC_4744	5	4	2	61	8	80	394
LC_4306	4	18	53	3	2	80	395
LC_4799	3	3	71	3	0	80	396
LC_3331	2	5	73	0	0	80	397
LC_4429	71	3	0	4	1	79	398
LC_4322	47	3	2	24	3	79	399
LC_1678	22	6	9	39	3	79	400
LC_1469	19	1	15	41	3	79	401
LC_3645	13	25	28	4	9	79	402
LC_2321	4	61	7	1	6	79	403
LC_3844	3	2	1	22	51	79	404
LC_3805	2	2	72	2	1	79	405
LC_2560	66	2	2	2	6	78	406
LC_4203	64	2	4	5	3	78	407
LC_0424	38	12	6	3	19	78	408
LC_1398	7	6	50	5	10	78	409
LC_3582	6	7	60	5	0	78	410
LC_4843	5	14	46	11	2	78	411
LC_3752	4	2	0	2	70	78	412
LC_0157	3	1	52	13	9	78	413
LC_3009	3	1	39	35	0	78	414
LC_2759	2	3	9	10	54	78	415
LC_3093	2	61	12	1	2	78	416
LC_0705	27	2	39	2	7	77	417
LC_3177	8	18	29	20	2	77	418
LC_0735	7	3	10	43	14	77	419
LC_3384	6	57	5	6	3	77	420
LC_3291	5	58	3	7	4	77	421
LC_1947	4	5	4	61	3	77	422
LC_4102	4	4	3	53	13	77	423
LC_0860	2	6	5	61	3	77	424
LC_4767	2	15	10	14	36	77	425
LC_0204	29	11	22	4	10	76	426
LC_0510	4	57	7	6	2	76	427
LC_0209	25	28	14	2	6	75	428
LC_4133	20	7	25	3	20	75	429
LC_0967	17	28	12	10	8	75	430
LC_1166	17	6	13	9	30	75	431
LC_2525	5	4	18	46	2	75	432
LC_2632	5	3	4	62	1	75	433
LC_1004	3	64	4	3	1	75	434
LC_0572	1	1	1	16	56	75	435
LC_1192	15	52	1	3	3	74	436
LC_2806	3	54	4	10	3	74	437
LC_2166	2	9	12	48	3	74	438
LC_4755	2	46	13	6	7	74	439
LC_4777	2	59	8	3	2	74	440
LC_4367	42	1	4	9	17	73	441
LC_4293	37	4	11	14	7	73	442
LC_3297	2	24	33	5	9	73	443
LC_3964	2	7	62	1	1	73	444
LC_0596	1	19	50	2	1	73	445
LC_1507	55	3	1	13	0	72	446
LC_4472	49	7	5	7	4	72	447
LC_3553	36	9	8	12	7	72	448
LC_3124	31	6	13	16	6	72	449
LC_4381	27	13	18	13	1	72	450
LC_0686	7	44	9	7	5	72	451
LC_3429	6	10	11	33	12	72	452
LC_2459	2	14	24	7	25	72	453
LC_3294	2	7	63	0	0	72	454
LC_0151	34	10	3	22	2	71	455
LC_1039	6	58	3	2	2	71	456
LC_5012	1	37	24	8	1	71	457
LC_3924	0	1	0	5	65	71	458
LC_1834	8	19	6	33	4	70	459
LC_1447	6	47	6	5	6	70	460
LC_2570	6	3	37	14	10	70	461
LC_0597	5	13	41	4	6	69	462
LC_3219	3	22	24	14	6	69	463
LC_0091	2	2	9	8	48	69	464
LC_1007	2	52	6	4	5	69	465
LC_3191	2	3	1	16	47	69	466
LC_0162	24	7	21	12	4	68	467
LC_4839	6	9	39	6	8	68	468
LC_0435	2	2	42	21	1	68	469
LC_2210	0	64	3	0	1	68	470
LC_1000	5	4	52	2	4	67	471
LC_0164	4	0	42	2	19	67	472
LC_0163	3	0	41	5	18	67	473
LC_3242	3	40	16	7	1	67	474
LC_0203	1	8	42	10	6	67	475
LC_4428	33	9	10	10	4	66	476
LC_4881	21	17	3	19	6	66	477
LC_0614	19	7	7	5	28	66	478
LC_4427	13	8	0	2	43	66	479
LC_1097	11	22	16	3	14	66	480
LC_2688	4	5	9	45	3	66	481
LC_2927	3	3	1	16	43	66	482
LC_2158	53	1	3	3	5	65	483
LC_1848	6	14	38	3	4	65	484
LC_4011	3	4	58	0	0	65	485
LC_3123	2	4	50	6	3	65	486
LC_1787	7	3	1	47	6	64	487
LC_1864	1	57	5	0	1	64	488
LC_3649	0	58	6	0	0	64	489
LC_0269	13	3	5	39	3	63	490
LC_1901	11	21	5	7	19	63	491
LC_4722	3	1	36	21	2	63	492
LC_0427	1	4	5	40	13	63	493
LC_3084	0	1	0	3	59	63	494
LC_3497	42	1	1	1	17	62	495
LC_0526	27	12	2	18	3	62	496
LC_1020	23	1	4	15	19	62	497
LC_1132	10	2	2	18	30	62	498
LC_3107	10	1	4	2	45	62	499
LC_1619	3	8	25	2	24	62	500
LC_3647	3	21	27	7	4	62	501
LC_3681	2	10	40	6	4	62	502
LC_2962	1	3	2	3	53	62	503
LC_4583	40	1	5	12	3	61	504
LC_1701	32	3	21	4	1	61	505
LC_2422	18	1	4	34	4	61	506
LC_4983	17	4	8	14	18	61	507
LC_4840	12	6	25	15	3	61	508
LC_0755	11	17	27	1	5	61	509
LC_4671	8	11	15	21	6	61	510
LC_2418	7	12	6	34	2	61	511
LC_4670	4	8	1	12	36	61	512
LC_0888	1	32	22	5	1	61	513
LC_3263	1	1	1	5	53	61	514
LC_3192	0	0	1	3	57	61	515
LC_1470	28	1	3	27	1	60	516
LC_0150	21	10	17	5	7	60	517
LC_1801	13	3	3	17	24	60	518
LC_5021	10	3	9	33	5	60	519
LC_4866	8	27	15	5	5	60	520
LC_2218	6	11	14	24	5	60	521
LC_3590	4	3	25	14	14	60	522
LC_2765	2	2	3	6	47	60	523
LC_3365	0	23	5	30	2	60	524
LC_3724	0	1	0	4	55	60	525
LC_1113	38	3	2	12	4	59	526
LC_3220	10	27	5	15	2	59	527
LC_4847	9	9	28	12	1	59	528
LC_4010	3	5	51	0	0	59	529
LC_4131	2	5	26	25	1	59	530
LC_4582	53	1	0	3	1	58	531
LC_3798	23	13	7	4	11	58	532
LC_4844	19	7	16	11	5	58	533
LC_3718	16	9	9	21	3	58	534
LC_1791	8	2	11	34	3	58	535
LC_0900	7	5	3	22	21	58	536
LC_4648	4	31	3	20	0	58	537
LC_3027	3	5	4	11	35	58	538
LC_1754	26	5	10	14	2	57	539
LC_0865	13	2	2	16	24	57	540
LC_2861	10	1	15	29	2	57	541
LC_4891	9	7	28	4	9	57	542
LC_0279	8	30	9	3	7	57	543
LC_4660	5	39	5	4	4	57	544
LC_2883	4	31	1	15	6	57	545
LC_0391	2	46	5	2	2	57	546
LC_3388	2	2	47	4	2	57	547
LC_0565	33	3	2	15	3	56	548
LC_1165	25	5	12	13	1	56	549
LC_1951	20	1	1	16	18	56	550
LC_0206	19	5	15	11	6	56	551
LC_0207	15	9	15	2	15	56	552
LC_1999	1	2	47	2	4	56	553
LC_2060	1	47	7	0	1	56	554
LC_4216	27	10	6	3	9	55	555
LC_3675	18	3	11	6	17	55	556
LC_3766	12	4	8	7	24	55	557
LC_4147	10	7	29	2	7	55	558
LC_3145	6	5	6	9	29	55	559
LC_3794	1	10	4	9	31	55	560
LC_4142	1	1	44	9	0	55	561
LC_4944	9	17	0	26	2	54	562
LC_0008	8	18	20	7	1	54	563
LC_0281	7	9	29	4	5	54	564
LC_1592	7	2	10	33	2	54	565
LC_3923	3	32	7	3	9	54	566
LC_2147	2	8	33	1	10	54	567
LC_2096	10	4	3	19	17	53	568
LC_0165	5	7	23	5	13	53	569
LC_0741	5	8	5	20	15	53	570
LC_1015	1	1	37	14	0	53	571
LC_1566	1	3	35	3	11	53	572
LC_2593	1	41	4	5	2	53	573
LC_3830	1	43	5	4	0	53	574
LC_4541	0	48	4	0	1	53	575
LC_1814	29	7	1	12	3	52	576
LC_1802	11	3	27	2	9	52	577
LC_2768	4	4	38	3	3	52	578
LC_2868	2	31	13	2	4	52	579
LC_3965	0	1	0	4	47	52	580
LC_0508	32	3	0	13	3	51	581
LC_0610	20	10	6	12	3	51	582
LC_0823	18	2	2	12	17	51	583
LC_1085	11	16	2	7	15	51	584
LC_2758	10	5	4	6	26	51	585
LC_1620	4	5	17	4	21	51	586
LC_2700	2	2	43	4	0	51	587
LC_3002	0	38	2	6	5	51	588
LC_3088	0	1	0	2	48	51	589
LC_1926	28	3	12	4	3	50	590
LC_2304	13	11	21	2	3	50	591
LC_2234	9	5	7	2	27	50	592
LC_3501	8	1	1	6	34	50	593
LC_1230	7	32	7	1	3	50	594
LC_3330	7	4	14	11	14	50	595
LC_2165	6	10	12	15	7	50	596
LC_2130	2	1	13	29	5	50	597
LC_2357	33	2	4	5	5	49	598
LC_3252	25	3	3	4	14	49	599
LC_4332	16	12	11	7	3	49	600
LC_2608	10	34	4	1	0	49	601
LC_0594	8	9	20	5	7	49	602
LC_4589	7	5	9	23	5	49	603
LC_2031	4	3	21	20	1	49	604
LC_2846	0	1	0	2	46	49	605
LC_1612	40	1	1	4	2	48	606
LC_0636	38	1	4	3	2	48	607
LC_0635	16	2	0	8	22	48	608
LC_4656	8	12	1	20	7	48	609
LC_2845	6	3	15	17	7	48	610
LC_2915	1	0	41	6	0	48	611
LC_3092	1	1	1	2	43	48	612
LC_3654	1	2	41	2	2	48	613
LC_2432	26	3	3	8	7	47	614
LC_0216	19	10	9	2	7	47	615
LC_2128	10	6	7	16	8	47	616
LC_4697	5	10	27	1	4	47	617
LC_0879	4	23	5	13	2	47	618
LC_4430	4	2	23	16	2	47	619
LC_4125	3	28	6	6	4	47	620
LC_2911	1	1	33	11	1	47	621
LC_3082	0	1	0	3	43	47	622
LC_1522	2	7	6	7	24	46	623
LC_2080	1	5	7	31	2	46	624
LC_3110	1	1	37	5	2	46	625
LC_1544	0	7	36	3	0	46	626
LC_2433	0	0	0	3	43	46	627
LC_4673	9	11	2	8	15	45	628
LC_2139	7	0	5	6	27	45	629
LC_1332	3	14	7	11	10	45	630
LC_3827	0	1	0	2	42	45	631
LC_4926	36	1	1	4	2	44	632
LC_1982	12	4	8	5	15	44	633
LC_1052	8	1	0	12	23	44	634
LC_2473	5	3	1	2	33	44	635
LC_2747	4	21	4	9	6	44	636
LC_3978	2	1	39	1	1	44	637
LC_3079	0	1	0	2	41	44	638
LC_1133	13	7	4	8	11	43	639
LC_4838	10	3	17	8	5	43	640
LC_3972	3	28	5	3	4	43	641
LC_2420	1	14	3	25	0	43	642
LC_3925	0	0	2	2	39	43	643
LC_3849	0	0	0	3	40	43	644
LC_3838	0	0	0	2	41	43	645
LC_0085	4	17	2	18	1	42	646
LC_2330	4	13	12	13	0	42	647
LC_3003	3	33	3	1	2	42	648
LC_3144	2	2	28	9	1	42	649
LC_1742	1	0	0	4	37	42	650
LC_2631	1	2	17	11	11	42	651
LC_4946	34	1	0	4	2	41	652
LC_1785	6	2	18	13	2	41	653
LC_2869	6	2	0	2	31	41	654
LC_3435	2	32	2	2	3	41	655
LC_2602	1	1	38	1	0	41	656
LC_2942	1	2	29	9	0	41	657
LC_3138	1	0	30	9	1	41	658
LC_3143	1	1	28	9	2	41	659
LC_2625	0	36	4	0	1	41	660
LC_3604	0	2	25	12	2	41	661
LC_3850	0	1	0	2	38	41	662
LC_3256	32	2	3	1	2	40	663
LC_1011	21	3	13	2	1	40	664
LC_2462	11	3	17	8	1	40	665
LC_0866	7	7	16	6	4	40	666
LC_4262	7	2	12	6	13	40	667
LC_4551	4	17	3	7	9	40	668
LC_0253	3	13	13	3	8	40	669
LC_2005	3	5	8	15	9	40	670
LC_3091	3	3	33	0	1	40	671
LC_3390	3	15	15	4	3	40	672
LC_0704	2	2	26	10	0	40	673
LC_0975	2	6	11	20	1	40	674
LC_1723	2	6	6	23	3	40	675
LC_3037	0	28	4	5	3	40	676
LC_3075	0	1	0	2	37	40	677
LC_0554	8	6	7	0	18	39	678
LC_3202	4	15	14	4	2	39	679
LC_1318	3	7	7	8	14	39	680
LC_3464	3	7	3	14	12	39	681
LC_0724	2	21	3	11	2	39	682
LC_2941	1	1	25	10	2	39	683
LC_4960	1	10	3	18	7	39	684
LC_3478	0	0	0	4	35	39	685
LC_3033	4	13	3	4	14	38	686
LC_4436	3	10	4	1	20	38	687
LC_3030	2	26	7	1	2	38	688
LC_3064	2	2	1	4	29	38	689
LC_3516	1	4	31	2	0	38	690
LC_3811	1	2	3	2	30	38	691
LC_0576	6	5	23	3	0	37	692
LC_3328	2	26	7	1	1	37	693
LC_0651	1	2	19	14	1	37	694
LC_0655	1	4	21	11	0	37	695
LC_3142	1	1	33	2	0	37	696
LC_3605	1	2	26	5	3	37	697
LC_3290	0	10	6	7	14	37	698
LC_3175	14	18	2	2	0	36	699
LC_1811	13	10	5	4	4	36	700
LC_0960	8	6	17	2	3	36	701
LC_1890	4	1	14	15	2	36	702
LC_3121	0	1	0	1	34	36	703
LC_3420	0	1	0	2	33	36	704
LC_3847	0	1	0	1	34	36	705
LC_2419	7	8	7	11	2	35	706
LC_0219	1	1	21	9	3	35	707
LC_3109	1	0	26	6	2	35	708
LC_3957	1	2	26	6	0	35	709
LC_0121	0	2	20	12	1	35	710
LC_3754	5	16	2	2	9	34	711
LC_2421	3	7	4	19	1	34	712
LC_0514	2	15	3	9	5	34	713
LC_1309	1	2	15	14	2	34	714
LC_1410	1	2	14	17	0	34	715
LC_2943	1	1	23	7	2	34	716
LC_4669	0	0	13	20	1	34	717
LC_3928	0	0	0	2	32	34	718
LC_3265	0	0	0	1	33	34	719
LC_3171	4	6	19	1	3	33	720
LC_2693	2	22	3	3	3	33	721
LC_0646	1	2	18	12	0	33	722
LC_2465	1	1	0	5	26	33	723
LC_3025	1	22	1	4	5	33	724
LC_5000	0	33	0	0	0	33	725
LC_3186	0	2	14	16	1	33	726
LC_1570	0	1	8	4	20	33	727
LC_3085	0	1	0	2	30	33	728
LC_2393	4	3	1	3	21	32	729
LC_1417	1	9	5	15	2	32	730
LC_3006	1	2	3	2	24	32	731
LC_3627	1	15	6	5	5	32	732
LC_3062	0	1	0	2	29	32	733
LC_4584	24	1	1	3	2	31	734
LC_4117	9	8	5	6	3	31	735
LC_1768	2	9	6	10	4	31	736
LC_3176	1	7	4	5	14	31	737
LC_1345	0	2	21	8	0	31	738
LC_3730	0	1	0	2	28	31	739
LC_3343	0	0	0	3	28	31	740
LC_3354	0	0	0	2	29	31	741
LC_3068	2	1	0	5	22	30	742
LC_0654	1	3	12	12	2	30	743
LC_2697	1	3	25	1	0	30	744
LC_4422	0	2	17	9	2	30	745
LC_4240	2	0	21	5	1	29	746
LC_2647	0	20	3	2	4	29	747
LC_0338	24	1	0	3	0	28	748
LC_3385	1	13	6	3	5	28	749
LC_2375	0	1	0	5	22	28	750
LC_3764	0	1	0	2	25	28	751
LC_2176	0	0	0	0	28	28	752
LC_2243	15	1	1	8	2	27	753
LC_0845	2	3	18	2	2	27	754
LC_1485	2	13	5	1	6	27	755
LC_0656	1	2	10	12	1	26	756
LC_3125	0	4	7	12	3	26	757
LC_3371	0	0	2	3	21	26	758
LC_0429	2	5	11	6	1	25	759
LC_3431	0	0	0	3	22	25	760
LC_0650	3	18	1	0	2	24	761
LC_0111	1	3	8	12	0	24	762
LC_2718	2	5	6	6	4	23	763
LC_2733	0	19	2	1	1	23	764
LC_2324	2	15	3	2	0	22	765
LC_3071	2	9	1	5	5	22	766
LC_0014	1	17	0	2	2	22	767
LC_0824	0	4	1	2	15	22	768
LC_4115	3	7	5	3	3	21	769
LC_1490	1	2	5	13	0	21	770
LC_3477	1	2	8	6	4	21	771
LC_4456	2	4	2	4	8	20	772
LC_3902	0	2	3	1	14	20	773
LC_1675	0	0	0	0	20	20	774
LC_3423	0	0	0	0	20	20	775
LC_2853	8	2	2	3	4	19	776
LC_2469	1	1	0	4	13	19	777
LC_3694	0	1	0	1	16	18	778
LC_1594	0	0	0	1	17	18	779
LC_3353	0	0	0	0	18	18	780
LC_3356	0	0	0	0	18	18	781
LC_0627	1	4	2	0	10	17	782
LC_3480	0	1	1	0	15	17	783
LC_3569	0	0	0	0	17	17	784
LC_3876	0	0	1	1	13	15	785
LC_1967	0	0	0	0	15	15	786
LC_2092	0	0	0	0	15	15	787
LC_3927	0	0	0	0	15	15	788
LC_2347	0	0	0	0	14	14	789
LC_3439	0	0	0	0	14	14	790
LC_1356	1	1	0	5	6	13	791
LC_2311	0	0	0	0	13	13	792
LC_3048	0	0	0	0	13	13	793
LC_3409	0	0	0	0	13	13	794
LC_3905	1	0	0	0	11	12	795
LC_3842	0	0	0	0	12	12	796
LC_4080	1	1	0	1	8	11	797
LC_2050	0	0	0	0	11	11	798
LC_3558	0	0	0	0	11	11	799
LC_3892	0	1	1	0	8	10	800
LC_2807	0	0	0	1	9	10	801
LC_2178	1	1	0	0	6	8	802
LC_3418	0	1	0	0	7	8	803
LC_4556	0	1	0	0	7	8	804
LC_2206	0	0	0	0	8	8	805
LC_1807	0	1	0	0	6	7	806
LC_2767	0	1	0	0	6	7	807
LC_2837	0	0	0	0	6	6	808
LC_2436	0	0	0	0	4	4	809
