## Supplemental Table S7 for "Influences of chemotype and parental genotype on metabolic fingerprints of tansy plants uncovered by predictive metabolomics"

### Sheet: Table S7
Table S7_Sample metadata
Sample	Sampling	Condition	Chemotype	Maternal genotype	Block	Plot
1_10_1	Summer 2021	Field	ABThu	D	1	Heterogenous
1_10_2	Summer 2021	Field	Keto	L	1	Heterogenous
1_10_3	Summer 2021	Field	Acet	J	1	Heterogenous
1_10_4	Summer 2021	Field	Myrox	B	1	Heterogenous
1_10_5	Summer 2021	Field	BThu	N	1	Heterogenous
1_2_1	Summer 2021	Field	Acet	F	1	Heterogenous
1_2_2	Summer 2021	Field	Myrox	H	1	Heterogenous
1_2_3	Summer 2021	Field	Keto	M	1	Heterogenous
1_2_4	Summer 2021	Field	BThu	C	1	Heterogenous
1_2_5	Summer 2021	Field	ABThu	D	1	Heterogenous
1_3_1	Summer 2021	Field	BThu	E	1	Homogenous
1_3_2	Summer 2021	Field	BThu	G	1	Homogenous
1_3_3	Summer 2021	Field	BThu	J	1	Homogenous
1_3_4	Summer 2021	Field	BThu	C	1	Homogenous
1_3_5	Summer 2021	Field	BThu	N	1	Homogenous
1_4_1	Summer 2021	Field	Keto	H	1	Heterogenous
1_4_2	Summer 2021	Field	BThu	G	1	Heterogenous
1_4_3	Summer 2021	Field	ABThu	L	1	Heterogenous
1_4_4	Summer 2021	Field	Acet	F	1	Heterogenous
1_4_5	Summer 2021	Field	Myrox	L	1	Heterogenous
1_5_1	Summer 2021	Field	Acet	F	1	Homogenous
1_5_2	Summer 2021	Field	Acet	I	1	Homogenous
1_5_3	Summer 2021	Field	Acet	J	1	Homogenous
1_5_4	Summer 2021	Field	Acet	F	1	Homogenous
1_5_5	Summer 2021	Field	Acet	B	1	Homogenous
1_6_1	Summer 2021	Field	Myrox	E	1	Heterogenous
1_6_2	Summer 2021	Field	Acet	I	1	Heterogenous
1_6_3	Summer 2021	Field	BThu	J	1	Heterogenous
1_6_4	Summer 2021	Field	ABThu	M	1	Heterogenous
1_6_5	Summer 2021	Field	Keto	A	1	Heterogenous
1_7_1	Summer 2021	Field	Keto	H	1	Homogenous
1_7_2	Summer 2021	Field	Keto	L	1	Homogenous
1_7_3	Summer 2021	Field	Keto	M	1	Homogenous
1_7_4	Summer 2021	Field	Keto	N	1	Homogenous
1_7_5	Summer 2021	Field	Keto	A	1	Homogenous
1_8_1	Summer 2021	Field	BThu	E	1	Heterogenous
1_8_2	Summer 2021	Field	ABThu	G	1	Heterogenous
1_8_3	Summer 2021	Field	Myrox	I	1	Heterogenous
1_8_4	Summer 2021	Field	Keto	N	1	Heterogenous
1_8_5	Summer 2021	Field	Acet	B	1	Heterogenous
1_9_1	Summer 2021	Field	ABThu	D	1	Homogenous
1_9_2	Summer 2021	Field	ABThu	G	1	Homogenous
1_9_3	Summer 2021	Field	ABThu	L	1	Homogenous
1_9_4	Summer 2021	Field	ABThu	M	1	Homogenous
1_9_5	Summer 2021	Field	ABThu	D	1	Homogenous
2_1_1	Summer 2021	Field	BThu	J	2	Homogenous
2_1_2	Summer 2021	Field	BThu	C	2	Homogenous
2_1_3	Summer 2021	Field	BThu	N	2	Homogenous
2_1_4	Summer 2021	Field	BThu	E	2	Homogenous
2_1_5	Summer 2021	Field	BThu	G	2	Homogenous
2_10_1	Summer 2021	Field	Myrox	I	2	Heterogenous
2_10_2	Summer 2021	Field	Acet	F	2	Heterogenous
2_10_3	Summer 2021	Field	ABThu	L	2	Heterogenous
2_10_4	Summer 2021	Field	Keto	N	2	Heterogenous
2_10_5	Summer 2021	Field	BThu	G	2	Heterogenous
2_2_1	Summer 2021	Field	BThu	J	2	Heterogenous
2_2_2	Summer 2021	Field	Keto	L	2	Heterogenous
2_2_3	Summer 2021	Field	Myrox	K	2	Heterogenous
2_2_4	Summer 2021	Field	Acet	B	2	Heterogenous
2_2_5	Summer 2021	Field	ABThu	F	2	Heterogenous
2_3_1	Summer 2021	Field	ABThu	D	2	Homogenous
2_3_2	Summer 2021	Field	ABThu	M	2	Homogenous
2_3_3	Summer 2021	Field	ABThu	L	2	Homogenous
2_3_4	Summer 2021	Field	ABThu	G	2	Homogenous
2_4_1	Summer 2021	Field	Keto	C	2	Heterogenous
2_4_2	Summer 2021	Field	ABThu	M	2	Heterogenous
2_4_3	Summer 2021	Field	Acet	J	2	Heterogenous
2_4_4	Summer 2021	Field	BThu	E	2	Heterogenous
2_4_5	Summer 2021	Field	Myrox	H	2	Heterogenous
2_5_1	Summer 2021	Field	Myrox	I	2	Homogenous
2_5_2	Summer 2021	Field	Myrox	E	2	Homogenous
2_5_3	Summer 2021	Field	Myrox	K	2	Homogenous
2_5_4	Summer 2021	Field	Myrox	L	2	Homogenous
2_5_5	Summer 2021	Field	Myrox	H	2	Homogenous
2_6_1	Summer 2021	Field	ABThu	D	2	Heterogenous
2_6_2	Summer 2021	Field	BThu	C	2	Heterogenous
2_6_3	Summer 2021	Field	Keto	H	2	Heterogenous
2_6_4	Summer 2021	Field	Myrox	L	2	Heterogenous
2_6_5	Summer 2021	Field	Acet	F	2	Heterogenous
2_7_2	Summer 2021	Field	Acet	F	2	Homogenous
2_7_4	Summer 2021	Field	Acet	B	2	Homogenous
2_8_1	Summer 2021	Field	Acet	I	2	Heterogenous
2_8_2	Summer 2021	Field	Myrox	E	2	Heterogenous
2_8_3	Summer 2021	Field	BThu	N	2	Heterogenous
2_8_4	Summer 2021	Field	ABThu	G	2	Heterogenous
2_8_5	Summer 2021	Field	Keto	A	2	Heterogenous
2_9_2	Summer 2021	Field	Keto	L	2	Homogenous
2_9_3	Summer 2021	Field	Keto	H	2	Homogenous
2_9_4	Summer 2021	Field	Keto	N	2	Homogenous
2_9_5	Summer 2021	Field	Keto	A	2	Homogenous
4_1_1	Summer 2021	Field	Keto	C	4	Homogenous
4_1_2	Summer 2021	Field	Keto	M	4	Homogenous
4_1_3	Summer 2021	Field	Keto	N	4	Homogenous
4_10_1	Summer 2021	Field	Acet	J	4	Heterogenous
4_10_2	Summer 2021	Field	Myrox	I	4	Heterogenous
4_10_3	Summer 2021	Field	Keto	N	4	Heterogenous
4_10_5	Summer 2021	Field	ABThu	L	4	Heterogenous
4_2_2	Summer 2021	Field	BThu	N	4	Heterogenous
4_2_3	Summer 2021	Field	ABThu	L	4	Heterogenous
4_2_4	Summer 2021	Field	Myrox	K	4	Heterogenous
4_2_5	Summer 2021	Field	Acet	I	4	Heterogenous
4_3_2	Summer 2021	Field	Myrox	I	4	Homogenous
4_3_3	Summer 2021	Field	Myrox	E	4	Homogenous
4_3_4	Summer 2021	Field	Myrox	K	4	Homogenous
4_3_5	Summer 2021	Field	Myrox	B	4	Homogenous
4_4_1	Summer 2021	Field	BThu	G	4	Heterogenous
4_4_2	Summer 2021	Field	ABThu	D	4	Heterogenous
4_4_3	Summer 2021	Field	Myrox	E	4	Heterogenous
4_4_4	Summer 2021	Field	Acet	F	4	Heterogenous
4_5_1	Summer 2021	Field	BThu	G	4	Homogenous
4_5_2	Summer 2021	Field	BThu	N	4	Homogenous
4_5_4	Summer 2021	Field	BThu	F	4	Homogenous
4_6_2	Summer 2021	Field	Acet	I	4	Heterogenous
4_6_3	Summer 2021	Field	Myrox	E	4	Heterogenous
4_6_5	Summer 2021	Field	BThu	K	4	Heterogenous
4_7_1	Summer 2021	Field	ABThu	M	4	Homogenous
4_7_3	Summer 2021	Field	ABThu	L	4	Homogenous
4_7_4	Summer 2021	Field	ABThu	G	4	Homogenous
4_8_1	Summer 2021	Field	Myrox	H	4	Heterogenous
4_8_2	Summer 2021	Field	Keto	M	4	Heterogenous
4_8_3	Summer 2021	Field	BThu	C	4	Heterogenous
4_8_4	Summer 2021	Field	ABThu	G	4	Heterogenous
4_8_5	Summer 2021	Field	Acet	I	4	Heterogenous
4_9_2	Summer 2021	Field	Acet	I	4	Homogenous
4_9_3	Summer 2021	Field	Acet	B	4	Homogenous
5_1_2	Summer 2021	Field	ABThu	M	5	Homogenous
5_10_1	Summer 2021	Field	Myrox	H	5	Heterogenous
5_10_2	Summer 2021	Field	BThu	J	5	Heterogenous
5_10_3	Summer 2021	Field	Keto	A	5	Heterogenous
5_10_4	Summer 2021	Field	Acet	B	5	Heterogenous
5_10_5	Summer 2021	Field	ABThu	M	5	Heterogenous
5_2_1	Summer 2021	Field	Acet	J	5	Heterogenous
5_2_2	Summer 2021	Field	ABThu	M	5	Heterogenous
5_2_3	Summer 2021	Field	Myrox	B	5	Heterogenous
5_2_5	Summer 2021	Field	Keto	D	5	Heterogenous
5_3_1	Summer 2021	Field	Acet	J	5	Homogenous
5_3_2	Summer 2021	Field	Acet	B	5	Homogenous
5_3_3	Summer 2021	Field	Acet	I	5	Homogenous
5_3_4	Summer 2021	Field	Acet	B	5	Homogenous
5_3_5	Summer 2021	Field	Acet	F	5	Homogenous
5_4_1	Summer 2021	Field	BThu	N	5	Heterogenous
5_4_2	Summer 2021	Field	Keto	N	5	Heterogenous
5_4_3	Summer 2021	Field	ABThu	G	5	Heterogenous
5_4_4	Summer 2021	Field	Myrox	H	5	Heterogenous
5_4_5	Summer 2021	Field	Acet	F	5	Heterogenous
5_5_1	Summer 2021	Field	Keto	L	5	Homogenous
5_5_3	Summer 2021	Field	Keto	A	5	Homogenous
5_5_4	Summer 2021	Field	Keto	C	5	Homogenous
5_6_1	Summer 2021	Field	Keto	L	5	Heterogenous
5_6_2	Summer 2021	Field	Acet	B	5	Heterogenous
5_6_3	Summer 2021	Field	BThu	A	5	Heterogenous
5_6_4	Summer 2021	Field	ABThu	D	5	Heterogenous
5_6_5	Summer 2021	Field	Myrox	K	5	Heterogenous
5_7_1	Summer 2021	Field	BThu	N	5	Homogenous
5_7_3	Summer 2021	Field	BThu	A	5	Homogenous
5_7_4	Summer 2021	Field	BThu	K	5	Homogenous
5_8_1	Summer 2021	Field	ABThu	L	5	Heterogenous
5_8_2	Summer 2021	Field	Myrox	K	5	Heterogenous
5_8_3	Summer 2021	Field	Acet	I	5	Heterogenous
5_8_4	Summer 2021	Field	Keto	C	5	Heterogenous
5_8_5	Summer 2021	Field	BThu	F	5	Heterogenous
5_9_2	Summer 2021	Field	Myrox	K	5	Homogenous
5_9_3	Summer 2021	Field	Myrox	B	5	Homogenous
5_9_4	Summer 2021	Field	Myrox	H	5	Homogenous
6_1_5	Summer 2021	Field	Acet	J	6	Heterogenous
6_2_1	Summer 2021	Field	Acet	B	6	Homogenous
6_2_3	Summer 2021	Field	Acet	B	6	Homogenous
6_3_1	Summer 2021	Field	Acet	B	6	Heterogenous
6_3_2	Summer 2021	Field	ABThu	G	6	Heterogenous
6_4_4	Summer 2021	Field	Myrox	K	6	Homogenous
6_6_4	Summer 2021	Field	Keto	D	6	Homogenous
6_7_1	Summer 2021	Field	Keto	A	6	Heterogenous
6_7_2	Summer 2021	Field	BThu	K	6	Heterogenous
6_7_3	Summer 2021	Field	Acet	B	6	Heterogenous
6_7_4	Summer 2021	Field	ABThu	F	6	Homogenous
6_7_5	Summer 2021	Field	Myrox	E	6	Heterogenous
6_9_1	Summer 2021	Field	BThu	F	6	Heterogenous
6_9_2	Summer 2021	Field	Keto	L	6	Heterogenous
6_9_3	Summer 2021	Field	Myrox	H	6	Heterogenous
6_9_4	Summer 2021	Field	Acet	I	6	Homogenous
6_9_5	Summer 2021	Field	ABThu	G	6	Heterogenous
S_02	Winter 2022	Greenhouse	Keto	NA	NA	NA
S_04	Summer 2021	Field	Keto	H	2	Homogenous
S_11	Summer 2021	Field	Keto	L	1	Homogenous
S_20	Winter 2022	Greenhouse	Keto	NA	NA	NA
S_23	Winter 2022	Greenhouse	Keto	NA	NA	NA
S_27	Winter 2022	Field	Keto	M	4	Homogenous
S_28	Summer 2021	Field	Keto	H	1	Heterogenous
S_48	Summer 2021	Field	Keto	N	1	Homogenous
S_53	Winter 2022	Field	Keto	M	4	Heterogenous
S_57	Summer 2021	Field	Keto	M	4	Homogenous
S_59	Summer 2021	Field	Keto	A	5	Heterogenous
S_64	Winter 2022	Field	Keto	M	1	Homogenous
S_75	Summer 2021	Field	Keto	L	6	Heterogenous
S_76	Summer 2021	Field	Keto	A	2	Heterogenous
S_79	Winter 2022	Field	Keto	C	2	Heterogenous
S_81	Summer 2021	Field	Keto	L	5	Homogenous
S_12	Winter 2022	Greenhouse	BThu	NA	NA	NA
S_24	Winter 2022	Greenhouse	BThu	NA	NA	NA
S_32	Winter 2022	Greenhouse	BThu	NA	NA	NA
S_40	Summer 2021	Field	BThu	E	2	Homogenous
S_42	Summer 2021	Field	BThu	E	1	Heterogenous
S_43	Summer 2021	Field	BThu	J	2	Homogenous
S_44	Summer 2021	Field	BThu	N	5	Homogenous
S_49	Summer 2021	Field	BThu	G	2	Homogenous
S_51	Winter 2022	Field	BThu	E	1	Heterogenous
S_55	Summer 2021	Field	BThu	G	4	Homogenous
S_61	Summer 2021	Field	BThu	C	4	Heterogenous
S_65	Summer 2021	Field	BThu	N	5	Heterogenous
S_70	Winter 2022	Field	BThu	K	4	Heterogenous
S_73	Summer 2021	Field	BThu	G	2	Heterogenous
S_80	Summer 2021	Field	BThu	A	5	Heterogenous
S_82	Winter 2022	Field	BThu	C	2	Homogenous
S_84	Winter 2022	Field	BThu	J	1	Heterogenous
S_01	Winter 2022	Field	ABThu	L	1	Homogenous
S_05	Summer 2021	Field	ABThu	G	1	Heterogenous
S_06	Winter 2022	Greenhouse	ABThu	NA	NA	NA
S_08	Winter 2022	Greenhouse	ABThu	NA	NA	NA
S_14	Summer 2021	Field	ABThu	F	2	Heterogenous
S_29	Winter 2022	Greenhouse	ABThu	NA	NA	NA
S_35	Summer 2021	Field	ABThu	L	1	Heterogenous
S_41	Summer 2021	Field	ABThu	L	1	Homogenous
S_52	Summer 2021	Field	ABThu	L	5	Heterogenous
S_56	Summer 2021	Field	ABThu	G	2	Homogenous
S_62	Summer 2021	Field	ABThu	D	2	Heterogenous
S_66	Winter 2022	Field	ABThu	L	2	Heterogenous
S_71	Winter 2022	Field	ABThu	L	2	Homogenous
S_74	Winter 2022	Field	ABThu	D	5	Heterogenous
S_78	Summer 2021	Field	ABThu	L	4	Heterogenous
S_83	Summer 2021	Field	ABThu	G	1	Homogenous
S_88	Summer 2021	Field	ABThu	M	4	Homogenous
S_90	Summer 2021	Field	ABThu	D	1	Heterogenous
S_03	Summer 2021	Field	Acet	F	1	Heterogenous
S_09	Summer 2021	Field	Acet	F	1	Homogenous
S_15	Winter 2022	Greenhouse	Acet	NA	NA	NA
S_16	Summer 2021	Field	Acet	F	1	Heterogenous
S_17	Summer 2021	Field	Acet	J	4	Heterogenous
S_25	Winter 2022	Greenhouse	Acet	NA	NA	NA
S_26	Summer 2021	Field	Acet	B	2	Homogenous
S_30	Summer 2021	Field	Acet	J	2	Heterogenous
S_34	Winter 2022	Greenhouse	Acet	NA	NA	NA
S_45	Summer 2021	Field	Acet	B	5	Homogenous
S_47	Winter 2022	Field	Acet	J	1	Homogenous
S_54	Winter 2022	Field	Acet	B	2	Homogenous
S_58	Summer 2021	Field	Acet	I	1	Homogenous
S_63	Winter 2022	Field	Acet	I	4	Heterogenous
S_67	Summer 2021	Field	Acet	J	1	Homogenous
S_68	Summer 2021	Field	Acet	I	4	Heterogenous
S_86	Winter 2022	Field	Acet	J	1	Heterogenous
S_10	Summer 2021	Field	Myrox	E	4	Heterogenous
S_18	Winter 2022	Greenhouse	Myrox	NA	NA	NA
S_19	Winter 2022	Field	Myrox	I	2	Homogenous
S_21	Summer 2021	Field	Myrox	E	2	Homogenous
S_31	Winter 2022	Field	Myrox	I	1	Heterogenous
S_33	Summer 2021	Field	Myrox	L	2	Heterogenous
S_36	Winter 2022	Greenhouse	Myrox	NA	NA	NA
S_37	Winter 2022	Field	Myrox	E	4	Heterogenous
S_38	Winter 2022	Field	Myrox	B	1	Heterogenous
S_39	Winter 2022	Greenhouse	Myrox	NA	NA	NA
S_46	Summer 2021	Field	Myrox	I	2	Homogenous
S_50	Summer 2021	Field	Myrox	K	2	Homogenous
S_60	Summer 2021	Field	Myrox	B	5	Homogenous
S_69	Summer 2021	Field	Myrox	E	6	Heterogenous
S_72	Summer 2021	Field	Myrox	B	5	Heterogenous
S_85	Summer 2021	Field	Myrox	I	4	Homogenous
S_89	Summer 2021	Field	Myrox	E	4	Heterogenous
